# Temporal Analysis of Pituitary Transcriptional Dynamics in Mice Models of Hypopituitarism During Postnatal Development

**DOI:** 10.1101/2024.02.26.582133

**Authors:** Juliana Moreira Marques, Claudia Veiga Chang, Nicholas Silvestre Souza Trigueiro, Ricardo Vieira Araujo, Cinthya dos Santos Cerqueira, Lilian Cristina Russo, Bruna Viscardi Azevedo, Berenice Bilharinho de Mendonca, Nicolas Hoch, Luciani Renata Silveira de Carvalho

## Abstract

Congenital hypopituitarism is characterized by deficient pituitary hormone production, affecting growth and development. The molecular mechanisms underlying pituitary development and dysfunction in hypopituitarism remain incompletely understood. We investigated the expression of key pituitary development markers in three mouse models of congenital hypopituitarism, with molecular alterations in the *Prop1, Pou1f1*, and _α_*GSU* genes across critical postnatal developmental stages: neonatal (P0), early postnatal (P7), pubertal (4 weeks), and adult (8 weeks). We assessed mRNA and protein levels of the pituitary stem cell markers (SOX2), proliferation marker (Ki67) and pituitary hormones, correlating these with pituitary function and disease. *Prop1* deficiency led to significant upregulation of *Sox2* and *Hesx1* during early postnatal development and in adulthood, diverging from the relatively stable expression patterns observed in *Pou1f1* and _α_*GSU* mutants. Despite some variations, overall *Sox2* and *Ki67* expression profiles were similar between *Prop1* and *Pou1f1* mutants. *Prop1* mutants exhibited altered pituitary morphology, with increased SOX2-positive cells suggesting disrupted stem cell migration. During the pubertal period, a subset of hormone-producing cells in *Prop1* mutants co-expressed SOX2, indicating differentiation without restoring normal pituitary function. Hormone analysis revealed transient gonadotropin production and secretion during sexual maturation in *Prop1* mutants, without recovery of the hypogonadal phenotype. Our study elucidates the complex transcriptional dynamics of pituitary development markers in mouse models of congenital hypopituitarism, highlighting the pivotal role of *Prop1* in regulating stem cell marker expression. The distinct transcriptional responses in *Prop1* mutants during key developmental windows shed light on the mechanisms of pituitary dysgenesis and the persistent inability to fully recover pituitary function, despite transient hormonal changes during puberty. These insights contribute to a better understanding of pituitary development and dysfunction in congenital hypopituitarism.
