## Supplementary material for "Temporal Analysis of Pituitary Transcriptional Dynamics in Mice Models of Hypopituitarism During Postnatal Development": RT-qPCR raw data

### Sheet: CTs
RT-qPCR raw -log ΔΔCT data
Mouse	Time	Hes1	Hesx1	Ki67	Notch2	Otx2	S100b	Sox2	Sox3	Sox9
Ames	P0	1.20303	6.3545	0.698985	1.1434	2.43588	2.66352	1.65354	1.03606	0.64867
Ames	P0	1.32562	5.41807	0.749154	1.10445	2.00617	2.66352	1.53215	0.779765	0.719744
Ames	P0	1.37237	6.09564	0.718636	1.16743	2.25706	2.33486	1.49025	1.22358	0.739979
Ames	P7	1.30737	7.14918	0.866537	0.961483	2.99892	1.41748	1.72376	0.683546	0.969663
Ames	P7	1.17827	7.98769	0.872564	0.974905	2.77877	1.37872	1.99385	0.460448	1.09852
Ames	P7	1.09936	7.14918	0.928731	0.941696	2.89677	1.35035	2.00772	0.683546	0.850012
Ames	4W	0.391387	0.0959069	0.961483	0.445449	0.576121	0.559936	0.51963	0.105193	0.662299
Ames	4W	0.380684	0.267531	0.974905	0.454809	0.588227	0.595979	0.549258	0.110423	0.617947
Ames	4W	0.394109	0.131013	1.02337	0.439317	0.66179	0.608502	0.5647	0.125966	0.50542
Ames	8W	0.810378	3.38177	0.109829	0.848704	2.81756	1.40769	1.9664	0.260817	1.27948
Ames	8W	0.911722	2.59868	0.092355	0.723635	2.36927	1.25992	1.56434	0.159443	1.25315
Ames	8W	0.93088	3.33521	0.109071	0.73884	2.53932	1.41748	1.86033	0.308023	1.24449
WT	P0	0.92445	0.506199	1.12766	1.02337	0.904031	1.11987	0.826769	0.812878	1.1938
WT	P0	1.05458	0.573465	1.23399	1.20025	1.13638	1.17555	1.14517	0.993858	1.43949
WT	P0	1.03288	0.440672	1.15136	1.33176	1.14428	1.1355	1.1216	1.21513	1.3246
WT	P0	1.10701	1.13114	0.791869	0.83702	0.657218	0.884745	0.861878	0.753203	0.832519
WT	P0	1.11471	1.17103	0.802923	0.968171	0.765484	0.884745	1.03926	1.08757	0.943148
WT	P0	1.12246	1.35452	0.884745	0.935191	0.843491	0.99539	1.15313	1.02891	0.949708
WT	P0	0.868541	1.3926	0.988514	0.903335	1.17645	0.968171	0.850012	0.993858	0.821058
WT	P0	0.93088	1.90234	1.08172	0.922316	1.35139	0.897095	0.943148	1.14958	0.879988
WT	P0	0.886791	1.64465	1.03766	0.968171	1.26089	0.988514	1.13725	1.05783	0.815386
WT	P7	0.793701	0.710929	1.70921	0.743979	0.729229	0.909618	0.861878	0.341773	0.976408
WT	P7	0.756109	0.434605	1.74513	0.703847	0.739409	0.791869	0.873909	0.33474	0.844141
WT	P7	0.725309	0.453061	1.46747	0.587774	0.560367	0.897095	0.622245	0.250193	0.904728
WT	P7	1.13027	0.686712	1.65099	0.73884	0.621766	0.638754	1.18555	0.441692	1.09852
WT	P7	1.01162	0.677258	1.69741	0.675175	0.675695	0.621288	1.26186	0.277606	0.898478
WT	P7	0.950439	0.561663	1.59475	0.66588	0.53014	0.629961	0.969663	0.217805	0.949708
WT	P7	0.715323	0.31815	1.09682	0.616996	0.458325	3.03845	0.478157	0.201816	0.568627
WT	P7	0.700602	0.640725	1.2086	0.73884	0.580129	3.25653	0.787611	0.327851	0.671545
WT	P7	0.609909	0.546305	1.29534	0.604299	0.639247	3.10229	0.83831	0.310166	0.534238
WT	4W	0.431271	0.150494	0.616996	0.398688	0.461513	0.497695	0.560799	0.0490743	0.855925
WT	4W	0.452712	0.205581	0.51883	0.439317	0.430607	0.556068	0.580575	0.0579564	0.892272
WT	4W	0.471937	0.242789	0.533416	0.404254	0.580129	0.548412	0.760782	0.0728519	0.923738
WT	4W	0.614152	0.788825	0.808508	0.445449	0.643693	0.759611	0.64867	0.148765	0.787611
WT	4W	0.66742	0.971158	0.948246	0.529732	0.803542	0.866537	0.879988	0.20322	0.976408
WT	4W	0.695762	1.2726	1.02337	0.621288	0.885426	0.872564	1.00386	0.20749	1.06848
WT	4W	0.943874	2.0962	0.240371	0.842842	2.53932	3.44221	1.55354	0.283439	1.2021
WT	4W	1.04729	2.78519	0.228986	0.842842	3.2817	3.44221	2.4042	0.473393	1.66504
WT	4W	0.886791	2.26228	0.227405	0.825496	3.08323	3.27918	2.21231	0.384515	1.27948
WT	8W	0.425334	0.50972	0.225834	0.457973	0.512081	2.68204	0.613679	0.0308435	0.755527
WT	8W	0.408007	0.416901	0.23871	0.467596	0.588227	2.83497	0.556925	0.0371914	0.680919
WT	8W	0.408007	0.408322	0.218141	0.436282	0.354644	2.87454	0.427962	0.0470752	0.685655
WT	8W	0.452712	1.29036	0.621288	0.638754	0.474488	0.797377	0.60944	0.238343	0.844141
WT	8W	0.345478	1.11557	0.604299	0.321599	0.512081	0.526072	0.60523	0.21932	0.685655
WT	8W	0.428292	0.741119	0.604299	0.548412	0.390784	0.540862	0.508936	0.0981486	0.745126
WT	8W	0.254664	0.315952	0.155322	0.344681	0.362096	0.215138	0.335772	0.0540752	0.458679
WT	8W	0.290511	0.223412	0.156402	0.401461	0.401771	0.1966	0.41626	0.0665744	0.51963
WT	8W	0.278677	0.502703	0.152125	0.398688	0.433602	0.245421	0.430939	0.0571585	0.50542
GSU	P0	0.943874	0.857244	0.287839	0.83702	0.843491	2.6087	0.911021	1.09514	0.739979
GSU	P0	0.880666	0.783377	0.670511	0.679871	0.592318	2.07532	0.653181	0.76903	0.666906
GSU	P0	0.983957	0.906122	0.759611	0.749154	0.739409	2.41719	0.815386	1.09514	0.719744
GSU	P7	0.943874	0.589587	1.19196	0.470848	0.689893	1.33176	0.873909	0.412113	0.923738
GSU	P7	0.943874	0.614625	1.24258	0.508152	0.77617	1.58374	0.996924	0.441692	1.03926
GSU	P7	0.80478	0.49923	1.24258	0.477421	0.714222	1.42734	0.793089	0.389882	0.844141
GSU	4W	0.462225	0.456212	0.487452	0.433269	0.533827	1.39797	0.821058	0.151891	0.72475
GSU	4W	0.66281	0.440672	0.490843	0.436282	0.548835	1.92297	0.700062	0.111191	0.969663
GSU	4W	0.605696	0.434605	0.445449	0.442372	0.613206	1.56193	0.766074	0.138803	0.879988
GSU	8W	0.52003	0.857244	0.508152	0.387786	0.326339	0.328356	0.60944	0.105193	0.719744
GSU	8W	0.498846	0.561663	0.529732	0.382447	0.302382	0.261219	0.653181	0.10161	0.750308
GSU	8W	0.380684	0.593688	0.548412	0.382447	0.317415	0.285851	0.617947	0.0661145	0.576565		0.0172071
Snell	P0	1.04006	0.593688	0.866537	1.55114	0.904031	1.25992	1.1216	0.920897	1.01084		0.856901
Snell	P0	1.08423	0.585515	0.708742	1.39797	0.704389	1.25122	0.898478	0.674136	1.1216
Snell	P0	1.21982	0.783377	0.797377	1.73307	0.87931	1.40769	1.1938	0.883383	1.38085
Snell	P7	1.24545	0.777965	1.11987	1.41748	0.916651	0.884745	1.15313	0.395325	1.37131
Snell	P7	1.16205	0.736	1.12766	1.34102	0.837665	0.968171	1.09852	0.371417	1.30636
Snell	P7	1.01162	0.631904	1.11987	1.31342	0.904031	0.961483	1.28838	0.293435	1.1938
Snell	4W	0.899171	0.811002	0.116091	1.28639	1.59598	1.94981	1.86033	0.236697	2.29033
Snell	4W	0.983957	0.957788	0.0976209	1.10445	1.07508	1.96337	1.18555	0.248464	2.09298
Snell	4W	1.01162	0.524051	0.119355	1.22547	1.26089	1.97703	1.50062	0.291408	2.15182
Snell	8W	0.868541	1.0124	0.0653048	1.28639	1.08256	2.91467	1.60832	0.238343	2.27451
Snell	8W	0.850667	1.33587	0.0676078	1.29534	1.20117	3.08086	1.75998	0.248464	2.15182
Snell	8W	0.82169	1.11557	0.0676078	1.41748	1.47882	3.10229	1.91263	0.285411	2.15182
